# Benzoquinones in the defensive secretion of a bug (*Pamillia behrensii*): a common chemical trait retrieved in the Heteroptera

**DOI:** 10.1101/2020.12.11.421891

**Authors:** Julian M. Wagner, Thomas H. Naragon, Adrian Brückner

## Abstract

Benzoquinones are a phylogenetically widespread compound class within arthropods, appearing in harvestman, millipedes and insects. Whereas the function of benzoquinones as defensive compounds against potential predators and microbes has been well established, the full extent of benzoquinone usage across arthropods, and especially within Insecta, has yet to be established. Adding to the growing list of unique evolutionary origins of benzoquinone employment, we describe in this paper the metathoracic scent gland secretion of the mirid bug *Pamillia behrensii*, which is composed of heptan-2-one, 2-heptyl acetate, 2,3-dimethyl-1-4-benzoquinone, 2,3-dimethyl-1-4-hydroquinone as well as one unknown compound. Similarly, to many other arthropods that use benzoquinones, *Pamillia* releases the contents of its gland as a defensive mechanism in response to harassment by other arthropod predators. Morphological investigation of the gland showed that the benzoquinone-producing gland complex of *P. behrensii* follows a similar blueprint to metathoracic scent glands described in other Heteropterans. Overall, our data further underpins the widespread convergent evolution and use of benzoquinones for defense across the Arthropoda, now including the order Hemiptera.
