## Supplementary material for "Benzoquinones in the defensive secretion of a bug (*Pamillia behrensii*): a common chemical trait retrieved in the Heteroptera": Metadata Table

	species	ID	date	SPME_start_time	SPME_stop_time	SPME_total_time	interactor	order	heptan-2-one	heptyl acetate	2-ethyl-1-4-benzoquinone	2-ethyl-1-4-hydroquinone	DLC_file	x1_crop	x2_crop	pixPerMm	timestamp_file
0	pamillia	1	20191107	59	620	561	5_locc	1	12138	484	10548	5249	./pamillia_dlc_analysis/pamillia_1_cam_1_date_2019_11_07_time_16_06_37_v001DLC_resnet50_pamillia_onlyAug5shuffle1_150000.h5	160	1230	30.571429	./pamillia_dlc_analysis/pamillia_1_cam_1_date_2019_11_07_time_16_06_37_v001_timestamps.csv
1	pamillia	1	20191107	56	1813	1757	5_locc	2	714989962	2887643	115947543	171544	./pamillia_dlc_analysis/pamillia_1_round2_cam_1_date_2019_11_07_time_17_21_04_v001DLC_resnet50_pamillia_onlyAug5shuffle1_150000.h5	150	1230	30.857143	./pamillia_dlc_analysis/pamillia_1_round2_cam_1_date_2019_11_07_time_17_21_04_v001_timestamps.csv
2	pamillia	2	20191107	69	1914	1845	5_locc	1	46007517	485025	1917440	628632	./pamillia_dlc_analysis/pamillia_2_cam_1_date_2019_11_07_time_22_37_02_v001DLC_resnet50_pamillia_onlyAug5shuffle1_150000.h5	150	1225	30.714286	./pamillia_dlc_analysis/pamillia_2_cam_1_date_2019_11_07_time_22_37_02_v001_timestamps.csv
3	pamillia	2	20191107	37	1941	1904	5_locc	2	1358301	197711	216459	83717	./pamillia_dlc_analysis/pamillia_2_round2_cam_1_date_2019_11_07_time_23_27_08_v001DLC_resnet50_pamillia_onlyAug5shuffle1_150000.h5	150	1225	30.714286	./pamillia_dlc_analysis/pamillia_2_round2_cam_1_date_2019_11_07_time_23_27_08_v001_timestamps.csv
4	pamillia	3	20191112	46	1817	1771	5_locc	1	48541	79062	85775	87096	./pamillia_dlc_analysis/pamillia_3_round1_cam_1_date_2019_11_12_time_13_01_45_v001DLC_resnet50_pamillia_onlyAug5shuffle1_150000.h5	150	1240	31.142857	./pamillia_dlc_analysis/pamillia_3_round1_cam_1_date_2019_11_12_time_13_01_45_v001_timestamps.csv
5	pamillia	3	20191112	50	1200	1150	5_locc	2	105608392	5434257	1129777	940088	./pamillia_dlc_analysis/pamillia_3_round2_cam_1_date_2019_11_12_time_14_02_34_v001DLC_resnet50_pamillia_onlyAug5shuffle1_150000.h5	140	1235	31.285714	./pamillia_dlc_analysis/pamillia_3_round2_cam_1_date_2019_11_12_time_14_02_34_v001_timestamps.csv
6	pamillia	4	20191112	37	1768	1731	5_locc	1	32219379	803154	1828588	252432	./pamillia_dlc_analysis/pamillia_4_round1_cam_1_date_2019_11_12_time_14_56_08_v001DLC_resnet50_pamillia_onlyAug5shuffle1_150000.h5	145	1235	31.142857	./pamillia_dlc_analysis/pamillia_4_round1_cam_1_date_2019_11_12_time_14_56_08_v001_timestamps.csv
7	pamillia	4	20191112	33	617	584	5_locc	2	355903356	13448880	11685398	571885	./pamillia_dlc_analysis/pamillia_4_round2_cam_1_date_2019_11_12_time_16_11_35_v001DLC_resnet50_pamillia_onlyAug5shuffle1_150000.h5	155	1235	30.857143	./pamillia_dlc_analysis/pamillia_4_round2_cam_1_date_2019_11_12_time_16_11_35_v001_timestamps.csv
8	pamillia	4	20191112	88	1773	1685	5_locc_glued	3	219388451	7765371	12296218	5485602	./pamillia_dlc_analysis/pamillia_4_round3_glued_ants_cam_1_date_2019_11_12_time_17_10_40_v001DLC_resnet50_pamillia_onlyAug5shuffle1_150000.h5	155	1240	31	./pamillia_dlc_analysis/pamillia_4_round3_glued_ants_cam_1_date_2019_11_12_time_17_10_40_v001_timestamps.csv
9	pamillia	5	20191122	55	1840	1785	alone	1	46635	8920	31100	14037	./pamillia_dlc_analysis/20191122_pamillia_5_alone_spme_cam_0_date_2019_11_22_time_12_27_38_v001DLC_resnet50_pamillia_onlyAug5shuffle1_150000.h5	185	1280	31.285714	./pamillia_dlc_analysis/20191122_pamillia_5_alone_spme_cam_0_date_2019_11_22_time_12_27_38_v001_timestamps.csv
10	pamillia	5	20191122	40	1811	1771	5_locc_glued	2	109385705	1256627	2480843	393289	./pamillia_dlc_analysis/20191122_pamillia_5_glued_ants_spme_cam_0_date_2019_11_22_time_13_32_18_v001DLC_resnet50_pamillia_onlyAug5shuffle1_150000.h5	185	1280	31.285714	./pamillia_dlc_analysis/20191122_pamillia_5_glued_ants_spme_cam_0_date_2019_11_22_time_13_32_18_v001_timestamps.csv
11	pamillia	5	20191122	38	1726	1688	alone	3	1033	75	16653	3693	./pamillia_dlc_analysis/20191122_pamillia_5_alone_after_spme_cam_0_date_2019_11_22_time_14_46_45_v001DLC_resnet50_pamillia_onlyAug5shuffle1_150000.h5; ./pamillia_dlc_analysis/20191122_pamillia_5_alone_after_spme_cam_0_date_2019_11_22_time_15_14_01_v001DLC_resnet50_pamillia_onlyAug5shuffle1_150000.h5	180	1280	31.428571	./pamillia_dlc_analysis/20191122_pamillia_5_alone_after_spme_cam_0_date_2019_11_22_time_14_46_45_v001_timestamps.csv; ./pamillia_dlc_analysis/20191122_pamillia_5_alone_after_spme_cam_0_date_2019_11_22_time_15_14_01_v001_timestamps.csv
12	pamillia	6	20191122	24	1809	1785	alone	1	13387	38559	9805	38145	./pamillia_dlc_analysis/20191122_pamillia_6_alone_spme_cam_0_date_2019_11_22_time_16_12_01_v001DLC_resnet50_pamillia_onlyAug5shuffle1_150000.h5	180	1275	31.285714	./pamillia_dlc_analysis/20191122_pamillia_6_alone_spme_cam_0_date_2019_11_22_time_16_12_01_v001_timestamps.csv
13	pamillia	6	20191122	40	1807	1767	5_locc_glued	2	22494	34105	23880	48431	./pamillia_dlc_analysis/20191122_pamillia_6_glued_ant_spme_cam_0_date_2019_11_22_time_17_11_13_v001DLC_resnet50_pamillia_onlyAug5shuffle1_150000.h5	185	1280	31.285714	./pamillia_dlc_analysis/20191122_pamillia_6_glued_ant_spme_cam_0_date_2019_11_22_time_17_11_13_v001_timestamps.csv
14	pamillia	6	20191122	36	1903	1867	alone	3	13093	11160	19305	8498	./pamillia_dlc_analysis/20191122_pamillia_6_alone_after_spme_cam_0_date_2019_11_22_time_17_11_13_v001_cam_0_date_2019_11_22_time_18_08_43_v001DLC_resnet50_pamillia_onlyAug5shuffle1_150000.h5	180	1280	31.428571	./pamillia_dlc_analysis/20191122_pamillia_6_alone_after_spme_cam_0_date_2019_11_22_time_17_11_13_v001_cam_0_date_2019_11_22_time_18_08_43_v001_timestamps.csv
15	pamillia	6	20191122	14	1794	1780	5_locc	4	57076563	870909	1321323	569520	./pamillia_dlc_analysis/20191122_pamillia_6_5_ant_not_glued_spme_cam_0_date_2019_11_22_time_21_32_50_v001DLC_resnet50_pamillia_onlyAug5shuffle1_150000.h5	185	1280	31.285714	./pamillia_dlc_analysis/20191122_pamillia_6_5_ant_not_glued_spme_cam_0_date_2019_11_22_time_21_32_50_v001_timestamps.csv
16	pamillia	7	20201122	129	2018	1889	alone	1	1958	3497	8702	1606	./pamillia_dlc_analysis/20201122_pamillia_spme_1_alone_cam_1_date_2020_11_22_time_09_12_56_v001DLC_resnet50_pamillia_onlyAug5shuffle1_250000.h5; ./pamillia_dlc_analysis/20201122_pamillia_spme_1_alone_cam_1_date_2020_11_22_time_09_35_50_v001DLC_resnet50_pamillia_onlyAug5shuffle1_250000.h5	160	1250	31.142857	./pamillia_dlc_analysis/20201122_pamillia_spme_1_alone_cam_1_date_2020_11_22_time_09_12_56_v001_timestamps.csv; ./pamillia_dlc_analysis/20201122_pamillia_spme_1_alone_cam_1_date_2020_11_22_time_09_35_50_v001_timestamps.csv
17	pamillia	7	20201122	194	2054	1860	5_locc_glued	2	22879766	159210	888768	48450	./pamillia_dlc_analysis/20201122_pamillia_spme_1_glued_locc_cam_1_date_2020_11_22_time_10_39_07_v001DLC_resnet50_pamillia_onlyAug5shuffle1_250000.h5	160	1255	31.285714	./pamillia_dlc_analysis/20201122_pamillia_spme_1_glued_locc_cam_1_date_2020_11_22_time_10_39_07_v001_timestamps.csv
18	pamillia	7	20201122	101	1942	1841	alone	3	2289	6324	1745	559	./pamillia_dlc_analysis/20201122_pamillia_spme_1_alone2_cam_1_date_2020_11_22_time_11_43_47_v001DLC_resnet50_pamillia_onlyAug5shuffle1_250000.h5	160	1255	31.285714	./pamillia_dlc_analysis/20201122_pamillia_spme_1_alone2_cam_1_date_2020_11_22_time_11_43_47_v001_timestamps.csv
19	pamillia	7	20201122	50	1993	1943	5_locc	4	208296523	23101612	75840334	845269	./pamillia_dlc_analysis/20201122_pamillia_spme_1_5_locc_cam_1_date_2020_11_22_time_12_42_56_v001DLC_resnet50_pamillia_onlyAug5shuffle1_250000.h5	155	1245	31.142857	./pamillia_dlc_analysis/20201122_pamillia_spme_1_5_locc_cam_1_date_2020_11_22_time_12_42_56_v001_timestamps.csv
20	pamillia	8	20201123	115	1904	1789	alone	1	23856377	11650	215370	19443	./pamillia_dlc_analysis/20201123_pamillia_spme_2_alone1_cam_1_date_2020_11_23_time_05_28_46_v001DLC_resnet50_pamillia_onlyAug5shuffle1_250000.h5	160	1250	31.142857	./pamillia_dlc_analysis/20201123_pamillia_spme_2_alone1_cam_1_date_2020_11_23_time_05_28_46_v001_timestamps.csv
21	pamillia	8	20201123	62	1893	1831	5_locc_glued	2	310853625	32010083	128217215	1582339	./pamillia_dlc_analysis/20201123_pamillia_spme_2_glued_locc_cam_1_date_2020_11_23_time_06_25_43_v001DLC_resnet50_pamillia_onlyAug5shuffle1_250000.h5	155	1245	31.142857	./pamillia_dlc_analysis/20201123_pamillia_spme_2_glued_locc_cam_1_date_2020_11_23_time_06_25_43_v001_timestamps.csv
22	pamillia	8	20201123	68	1872	1804	alone	3	4766424	4811	633556	25559	./pamillia_dlc_analysis/20201123_pamillia_spme_2_alone2_cam_1_date_2020_11_23_time_07_53_41_v001DLC_resnet50_pamillia_onlyAug5shuffle1_250000.h5	150	1245	31.285714	./pamillia_dlc_analysis/20201123_pamillia_spme_2_alone2_cam_1_date_2020_11_23_time_07_53_41_v001_timestamps.csv
23	pamillia	8	20201123	56	2068	2012	5_locc	4	523881522	34383480	149384257	2443331	./pamillia_dlc_analysis/20201123_pamillia_spme_2_5locc_cam_1_date_2020_11_23_time_08_42_25_v001DLC_resnet50_pamillia_onlyAug5shuffle1_250000.h5	165	1260	31.285714	./pamillia_dlc_analysis/20201123_pamillia_spme_2_5locc_cam_1_date_2020_11_23_time_08_42_25_v001_timestamps.csv
24	pamillia	9	20201124	0	1805	1805	alone	1	723	3074	2154	4917	./pamillia_dlc_analysis/20201124_pamillia_spme_3_alone1_cam_1_date_2020_11_24_time_06_02_34_v001DLC_resnet50_pamillia_onlyAug5shuffle1_250000.h5	160	1260	31.428571	./pamillia_dlc_analysis/20201124_pamillia_spme_3_alone1_cam_1_date_2020_11_24_time_06_02_34_v001_timestamps.csv
25	pamillia	9	20201124	58	1910	1852	5_locc_glued	2	137546914	29692806	16249060	1405577	./pamillia_dlc_analysis/20201124_pamillia_spme_3_5glued_cam_1_date_2020_11_24_time_06_54_18_v001DLC_resnet50_pamillia_onlyAug5shuffle1_250000.h5	160	1260	31.428571	./pamillia_dlc_analysis/20201124_pamillia_spme_3_5glued_cam_1_date_2020_11_24_time_06_54_18_v001_timestamps.csv
26	pamillia	9	20201124	47	1848	1801	alone	3	1251356	4034	107691	13245	./pamillia_dlc_analysis/20201124_pamillia_spme_3_alone2_cam_1_date_2020_11_24_time_08_06_12_v001DLC_resnet50_pamillia_onlyAug5shuffle1_250000.h5	160	1260	31.428571	./pamillia_dlc_analysis/20201124_pamillia_spme_3_alone2_cam_1_date_2020_11_24_time_08_06_12_v001_timestamps.csv
27	pamillia	9	20201124	28	1842	1814	5_locc	4	141560040	16475355	3545474	1043698	./pamillia_dlc_analysis/20201124_pamillia_spme_3_5locc_cam_1_date_2020_11_24_time_09_16_11_v001DLC_resnet50_pamillia_onlyAug5shuffle1_250000.h5	165	1260	31.285714	./pamillia_dlc_analysis/20201124_pamillia_spme_3_5locc_cam_1_date_2020_11_24_time_09_16_11_v001_timestamps.csv
28	pamillia	10	20201125	35	1848	1813	alone	1	89183	25203	41141	19326	./pamillia_dlc_analysis/20201125_pamillia_4_alone1_cam_1_date_2020_11_25_time_05_51_43_v001DLC_resnet50_pamillia_onlyAug5shuffle1_250000.h5	165	1260	31.285714	./pamillia_dlc_analysis/20201125_pamillia_4_alone1_cam_1_date_2020_11_25_time_05_51_43_v001_timestamps.csv
29	pamillia	10	20201125	83	1905	1822	5_locc_glued	2	31564	50388	59433	71917	./pamillia_dlc_analysis/20201125_pamillia_4_5glued_cam_1_date_2020_11_25_time_06_46_41_v001DLC_resnet50_pamillia_onlyAug5shuffle1_250000.h5	160	1260	31.428571	./pamillia_dlc_analysis/20201125_pamillia_4_5glued_cam_1_date_2020_11_25_time_06_46_41_v001_timestamps.csv
30	pamillia	10	20201125	27	1842	1815	alone	3	97270	20408	71065	23026	./pamillia_dlc_analysis/20201125_pamillia_4_alone2_cam_1_date_2020_11_25_time_07_54_12_v001DLC_resnet50_pamillia_onlyAug5shuffle1_250000.h5	160	1255	31.285714	./pamillia_dlc_analysis/20201125_pamillia_4_alone2_cam_1_date_2020_11_25_time_07_54_12_v001_timestamps.csv
31	pamillia	10	20201125	34	1835	1801	5_locc	4	88497	31498	30046	73538	./pamillia_dlc_analysis/20201125_pamillia_4_5locc_cam_1_date_2020_11_25_time_09_19_34_v001DLC_resnet50_pamillia_onlyAug5shuffle1_250000.h5	165	1260	31.285714	./pamillia_dlc_analysis/20201125_pamillia_4_5locc_cam_1_date_2020_11_25_time_09_19_34_v001_timestamps.csv
